# Embryonic integrin signaling establishes a program of differential cell elongation in a growing proprioceptive organ

**DOI:** 10.64898/2026.11.07.765072

**Authors:** Praween Kumar Choubey, Adel Avetisyan, Lihi Amit, Rina T. Greenblatt Ben-El, Naomi Halachmi, Adi Salzberg

## Abstract

The ChO is a proprioceptive sensory organ that undergoes extensive morphological remodeling during larval growth. A key feature of this process is the dramatic elongation of cap cells, while adjacent ligament cells remain short. How these contrasting growth behaviors are established and coordinated is largely unknown. Using targeted RNAi screens of extracellular matrix (ECM) components, ECM receptors, and their intracellular effectors, we identified distinct molecular mechanisms controlling ChO architecture. We found that basement membrane components, including collagens and laminins, are required to maintain the characteristic straight morphology of cap cells, whereas Thrombospondin and Tiggrin contribute to the stability of cellular attachments.

Unexpectedly, we discovered that Thrombospondin and an αPS2βPS integrin signaling module, comprising Talin and the ILK–PINCH–Parvin complex, regulate the relative lengths of cap and ligament cells. Cell-type-specific knockdown demonstrated that this pathway acts within ligament cells to restrict their elongation. Disruption of integrin signaling causes ligament cells to elongate dramatically at the expense of cap cell extension, effectively reversing their normal growth behaviors. Importantly, this function is distinct from the role of integrin-associated proteins in maintaining cellular attachments. Temporal manipulation of integrin expression revealed that the short morphology of ligament cells is established during a critical developmental time window during embryogenesis, before the organ becomes functional. Restoring integrin expression after hatching fails to rescue the phenotype, indicating that embryonic integrin signaling establishes a persistent developmental state. Together, these findings reveal that ligament cell elongation is actively restricted by an embryonically established integrin-dependent mechanism, providing the structural basis for subsequent cap cell elongation and organ maturation.
