## Supplementary Table 1 for "Embryonic integrin signaling establishes a program of differential cell elongation in a growing proprioceptive organ"

### Sheet: ECM screen genes
Gene Name	FlyMine search	Fly matrisome	Matrisome Class / Protein Family
Actn	YES
AdamTS-A	YES	YES	ADAMTS
atk	YES	YES	Ciliary Matrix
Bsg	YES
cathD	YES	YES	Cathepsin
CG3168	YES
Chc	YES
Col4a1	YES	YES	Basement Membrane; Collagens
crb	YES
CtsB1	YES	YES	Cathepsin
Dg	YES
eys	YES	YES	Proteoglycans
Fak56D	YES
Fur1	YES
Hml	YES	YES	Chitin-binding-domain-containing Proteins
if	YES
L(2)gl	YES
LanA	YES	YES	Basement Membrane; Laminin
LanB1	YES	YES	Basement Membrane; Laminin
LanB2	YES	YES	Basement Membrane; Laminin
Lasp	YES
Liprin-alpha	YES
loh	YES	YES	ADAMTS
lox	YES	YES	Lysyl Oxidase
Mcr	YES
Moe	YES
Mp	YES	YES	Basement Membrane; Collagens
Muc4B	YES	YES	Mucin
Mur82C	YES	YES	Mucin
mys	YES
Pak	YES
patj	YES
Rhea	YES
Sdc	YES	YES	Syndecan
sec23	YES
sec8	YES
shi	YES
SPARC	YES	YES	ECM Glycoproteins
Ten-m	YES	YES	Teneurin
tld	YES	YES	ECM Regulators
tok	YES	YES	ECM Regulators
Vinc	YES
vkg	YES	YES	Basement Membrane; Collagens
Zasp52	YES
CG4096		YES	ADAMTS
CG5550		YES	Cathepsin
clos		YES	Eggshell; Vitelline Membrane
Dumpy		YES	Zona Pellucida-domain-containing Proteins
gfrl		YES	Secreted factor
glt		YES	Basement Membrane/Glycoprotein
kal1		YES	ECM-affiliated
Lcp1		YES	Cuticle; R&R Chitin-binding-domain-containing Proteins
Lcp2		YES	Cuticle; R&R Chitin-binding-domain-containing Proteins
Lcp3		YES	Cuticle; R&R Chitin-binding-domain-containing Proteins
lox2		YES	Lysyl Oxidase
mspo		YES	Spondin
muc11A		YES	Chitin-binding-domain-containing Proteins; Mucin
muc11Da		YES	Mucin
muc12Ea		YES	Mucin
muc18B		YES	Chitin-binding-domain-containing Proteins; Mucin
muc26B		YES	Chitin-binding-domain-containing Proteins; Mucin
muc55B		YES	Mucin
muc68Ca		YES	Mucin
muc68D		YES	Chitin-binding-domain-containing Proteins; Mucin
muc68E		YES	Chitin-binding-domain-containing Proteins; Mucin
muc91C		YES	Mucin
mur29B		YES	Mucin
mur89F		YES	Chitin-binding-domain-containing Proteins; Mucin
Ndg		YES	Basement Membrane
obst-A		YES	Cuticle; Chitin-binding-domain-containing Proteins
plod		YES	Lysyl Hydroxylase
ppn		YES	ECM Glycoproteins
prc		YES	Basement Membrane; Collagens
sgs1		YES	Glue
Sog		YES	Secreted Factors
tace		YES	ADAM
Tg		YES	Transglutaminase
Tig		YES	ECM Glycoproteins
timp		YES	ECM Regulators
Trol		YES	Basement Membrane
tsp		YES	ECM Glycoproteins
twdlE		YES	Cuticle; Tweedle
twdlF		YES	Cuticle; Tweedle
twdlG		YES	Cuticle; Tweedle
twdlJ		YES	Cuticle; Tweedle
twdlT		YES	Cuticle; Tweedle
twdlV		YES	Cuticle; Tweedle
twdlW		YES	Cuticle; Tweedle
TwdlΒ		YES	Cuticle; Tweedle

### Sheet: FlyMine search_all genes
Gene Name	ECM receptors	pos reg of ECM assembly	ECM assembly	ADAM with Tsp motif	Fly matrisome	Matrisome Class / Protein Family	Screened ?
Actn			+				YES
AdamTS-A				+	YES	ADAMTS	YES
atk			+		YES	Ciliary Matrix	YES
Bsg			+				YES
cathD	+				YES	Cathepsin	YES
CG3168	+						YES
Chc	+	+	+				YES
Col4a1	+				YES	Basement Membrane; Collagens	YES
crb		+	+				YES
CtsB1	+				YES	Cathepsin	YES
Dg	+		+				YES
eys			+		YES	Proteoglycans	YES
Fak56D			+				YES
Fur1	+						YES
Hml	+				YES	Chitin-binding-domain-containing Proteins	YES
if			+				YES
L(2)gl			+				YES
LanA	+				YES	Basement Membrane; Laminin	YES
LanB1	+	+	+		YES	Basement Membrane; Laminin	YES
LanB2	+		+		YES	Basement Membrane; Laminin	YES
Lasp		+	+				YES
Liprin-alpha			+				YES
loh		+	+		YES	ADAMTS	YES
lox			+		YES	Lysyl Oxidase	YES
Mcr	+		+				YES
Moe		+	+				YES
Mp		+	+		YES	Basement Membrane; Collagens	YES
Muc4B			+		YES	Mucin	YES
Mur82C			+		YES	Mucin	YES
mys	+		+				YES
Pak	+	+	+				YES
patj			+				YES
Rhea			+				YES
Sdc	+				YES	Syndecan	YES
sec23		+	+				YES
sec8	+		+				YES
shi	+	+	+				YES
SPARC	+		+		YES	ECM Glycoproteins	YES
Ten-m		+	+		YES	Teneurin	YES
tld		+	+		YES	ECM Regulators	YES
tok			+		YES	ECM Regulators	YES
Vinc			+				YES
vkg	+				YES	Basement Membrane; Collagens	YES
Zasp52			+				YES
bnl		+	+		YES	Secreted factors/FGF Family	NO
Cp1	+				YES	Cathepsin	NO
dpp		+	+		YES	Secreted Factors/TGFb Family	NO
upd1		+	+		YES	Secreted Factors/Unpaired Family	NO
wg	+	+	+		YES	Secreted Factors/Wnt Family	NO
CG10104	+						NO
Pkc53E	+						NO
inaC	+						NO
Ras85D	+						NO
Gyc76C	+						NO
Syx7	+						NO
Ser	+						NO
Hrs	+						NO
Rab5	+						NO
stnB	+						NO
cac	+						NO
scrib	+		+				NO
Sec24CD		+	+				NO
Trap1		+	+				NO
pn		+	+				NO
Egfr		+	+				NO
mesh			+				NO
P32			+				NO
mad2			+				NO
Hsp60D			+				NO
gammaCOP			+				NO

### Sheet: Manually added genes
Gene	Protein class/Function
Act42A	Actin cytoskeleton
Act57B	Actin cytoskeleton
Act5C	Actin cytoskeleton
Act79B	Actin cytoskeleton
Act87E	Actin cytoskeleton
Act88F	Actin cytoskeleton
Arp2	Actin regulator
Arp3	Actin regulator
Blimp-1	TF
Cad86C	Adhesion molecule/Cadherin Family
Cad87A	Adhesion molecule/Cadherin Family
Cad99C	Adhesion molecule/Cadherin Family
CadN2	Adhesion molecule/Cadherin Family
cals	Adhesion molecule
nolo	ADAMTS-like
chb	Microtubule-binding protein
cheerio	Actin regulator/Filamin family
ddr	Collagen Receptor
dlt
ds	Planar Cell Polarity
Fit 1	Integrin signaling
Fit 2	Integrin signaling
ft	Planar Cell Polarity
fw	Planar Cell Polarity
Ilk	Integrin signaling
kirre	Adhesion molecule/Ig Family
kug	Adhesion molecule/Cadherin Family
mfas	Adhesion molecule
mlt	Tubulin chaperone
mmy	Protein glycosylation/chitin synthesis
parvin	Integrin signaling
Paxilin	Integrin signaling
pyd	Adhesion molecule binding
Rap1	Small GTPase/Ras superfamily
shot	Actin/Microtubuls
stck	Integrin signaling/PINCH
by	Integrin signaling/Tensin
yki	Hippo signaling
Zyxin	Actin regulator

### Sheet: RNAi lines used in this study
CG number	Gene	RNAi strain	source
CG12051	Act42A	12456	VDRC
		104731	VDRC
CG10067	Act57B	17979	VDRC
		102129	VDRC
CG4027	Act5C	7139	VDRC
		101438	VDRC
CG7478	Act79B	102588	VDRC
CG18290	Act87E	102480	VDRC
CG5178	Act88F	9780	VDRC
CG4376	Actn	110719	VDRC
		7760	VDRC
		7761	VDRC
		7762	VDRC
		34784	BDSC
CG14869	AdamTS-A	33347	VDRC
		110157	VDRC
CG4096	AdamTS-B	108353	VDRC
		109025	VDRC
CG9901	Arp2	101999	VDRC
		29944	VDRC
CG7558	Arp3	108951	VDRC
		35260	VDRC
CG5195	atk	100110	VDRC
		31044	VDRC
		44075	BDSC
		64917	BDSC
CG5249	Blimp-1	34978	VDRC
CG31605	Bsg	2789	VDRC
		43306	VDRC
		43307	VDRC
		105293	VDRC
		52110	BDSC
CG9379	by	22823	VDRC
		330366	VDRC
CG42601	Cad86C	5097	VDRC
		21327	VDRC
		26587	VDRC
		109690	VDRC
CG6977	Cad87A	8578	VDRC
		105901	VDRC
CG31009	Cad99C	3733	VDRC
		3739	VDRC
		27212	VDRC
		27216	VDRC
		27510	BDSC
		27711	BDSC
		35037	BDSC
CG42829	CadN2	47538	VDRC
CG11059	cals	37291	VDRC
		105111	VDRC
CG1548	cathD	28978	BDSC
		55178	BDSC
CG5550	CG5550	31001	VDRC
		103982	VDRC
CG32435	chb	108620	VDRC
		26051	VDRC
CG9012	Chc	27530	BDSC
		34742	BDSC
CG3937	cheerio	107451	VDRC
CG42600	clos	32122	VDRC
		104142	VDRC
		108711	VDRC
		52966	BDSC
CG4145	Col4a1	104536	VDRC
		44520	BDSC
CG6383	crb	34999	BDSC
		27697	BDSC
		38373	BDSC
		38903	BDSC
		39177	VDRC
		40869	BDSC
CG10992	CtsB1	28602	BDSC
		33953	BDSC
CG33531	Ddr	23316	VDRC
		29720	VDRC
		51719	VDRC
CG18250	Dg	330060	VDRC
		10702	VDRC
		34895	BDSC
CG32315	dlt	41876	VDRC
CG17941	ds	4313	VDRC
		36219	VDRC
CG33196	Dumpy	7836	VDRC
		25823	VDRC
		25931	VDRC
		44029	VDRC
		44154	VDRC
CG33955	eys	22541	VDRC
		32599	VDRC
		106892	VDRC
		106942	VDRC
		31513	BDSC
		31514	BDSC
		33764	BDSC
		33766	BDSC
CG10023	Fak	29323	BDSC
		33617	BDSC
		35357	BDSC
		44075	BDSC
CG14991	Fit 1	46494	VDRC
CG7729	Fit 2	37009	VDRC
		37010	VDRC
CG3352	ft	9396	VDRC
		108863	VDRC
CG10772	Fur1	25837	BDSC
		41914	BDSC
		42481	BDSC
CG1500	fw	39575	VDRC
		106656	VDRC
CG43224	gfrl	21519	VDRC
		36443	VDRC
		103213	VDRC
		103518	VDRC
		103523	VDRC
CG9280	glt	15428	VDRC
		101918	VDRC
CG7002	hml	37005	VDRC
		37006	VDRC
		108935	VDRC
		50640	BDSC
CG9623	if	100770	VDRC
		44885	VDRC
		5600	VDRC
		27544	BDSC
		38958	BDSC
		65346	BDSC
CG10504	Ilk	6996	VDRC
CG5372	ItgaPS5	6647	VDRC
		100120	VDRC
CG6173	kal1	14704	VDRC
CG3653	kirre	6696	VDRC
		27227	VDRC
		109585	VDRC
CG7749	kug	3749	VDRC
		5098	VDRC
		27114	VDRC
		110390	VDRC
		51249	VDRC
CG2671	l(2)gl	31089	BDSC
		31517	BDSC
		35773	BDSC
		38206	BDSC
		38989	BDSC
CG10236	LanA	18873	VDRC
		28071	BDSC
CG7123	LanB1	23121	VDRC
		23119	VDRC
		42616	BDSC
CG3322	LanB2	104013	VDRC
		42560	VDRC
		42559	VDRC
		55388	BDSC
		62002	BDSC
CG3849	Lasp	26305	BDSC
CG11650	Lcp1	30792	VDRC
		106030	VDRC
CG8697	Lcp2	12537	VDRC
CG2043	Lcp3	12540	VDRC
		107682	VDRC
CG11199	Liprin-a	53868	BDSC
CG6232	loh	31020	VDRC
CG11335	Loxl1	17259, 16619	VDRC
		107439, 16619	VDRC
CG4402	Loxl2	33252	VDRC
CG7586	Mcr	100197	VDRC
		2785	VDRC
		65896	BDSC
CG3359	mfas	37889	VDRC
		103621	VDRC
CG12214	mlt	105480	VDRC
CG4859	Mmp1	101505	VDRC
		31489	BDSC
CG1794	Mmp2	107888	VDRC
		31371	BDSC
		61309	BDSC
		65935	BDSC
CG9535	mmy	105829	VDRC
CG10701	Moe	31135	BDSC
		31872	BDSC
		33936	BDSC
CG42543	Mp	38188	VDRC
		38189	VDRC
		100846	VDRC
		107319	VDRC
		52981	BDSC
CG10145	mspo	15194	VDRC
		107608	VDRC
CG32656	Muc11A	24993	VDRC
		101320	VDRC
CG32602	Muc12Ea	50435	VDRC
		100177	VDRC
CG7876	Muc18B	100171	VDRC
CG13990	Muc26B	28325	VDRC
		104205	VDRC
CG32774	Muc4B	42100	VDRC
		42101	VDRC
		34585	VDRC
		67940	BDSC
		76072	BDSC
CG5765	Muc55B	6425	VDRC
		104747	VDRC
CG18331	Muc68Ca	48500	VDRC
CG6004	Muc68D	25489	VDRC
		105461	VDRC
CG33265	Muc68E	48553	VDRC
CG7709	Muc91C	9867	VDRC
CG32644	Mur11Da	100061	VDRC
CG31901	Mur29B	46704	VDRC
		102395	VDRC
CG12586	Mur82C	100030	VDRC
CG4090	Mur89F	34794	VDRC
		100128	VDRC
CG1560	mys	29619	VDRC
CG12908	Ndg	109625	VDRC
		13280	VDRC
		62902	BDSC
CG31619	nolo	33102	VDRC
		104736	VDRC
CG17052	obst-A	12935	VDRC
		102591	VDRC
CG10295	Pak	28945	BDSC
		35141	BDSC
		41714	BDSC
CG32528	parvin	105356	VDRC
		11670	VDRC
CG12021	Patj	26282	BDSC
		35747	BDSC
		38193	BDSC
CG31794	Pax	25853	VDRC
		107789	VDRC
CG6199	Plod	45484	VDRC
CG33103	Ppn	16523	VDRC
		108005	VDRC
CG5700	prc	41320	VDRC
		100357	VDRC
CG43140	pyd	38863	VDRC
		104159	VDRC
CG1956	Rap1	110757	VDRC
		33473	VDRC
CG6831	rhea	40399	VDRC
		40400	VDRC
		28950	BDSC
		32999	BDSC
CG10497	Sdc	13322	VDRC
		107320	VDRC
		51723	BDSC
CG1250	Sec23	24552	VDRC
		110568	VDRC
		32365	BDSC
CG2095	Sec8	45032	VDRC
		105653	VDRC
CG3047	Sgs1	21207	VDRC
CG3135	shf	14803	VDRC
CG18102	shi	28513	BDSC
		36921	BDSC
CG18076	shot	330586	VDRC
CG9224	sog	37407	VDRC
		37405	VDRC
		105853	VDRC
		67975	BDSC
CG6378	SPARC	100566	VDRC
		16677	VDRC
		16678	VDRC
		40885	BDSC
CG7954	stck	52537	VDRC
		52538	VDRC
		100582	VDRC
CG3168	sv2	48010	VDRC
		48011	VDRC
		29301	BDSC
CG7908	Tace	2733	VDRC
		106335	VDRC
CG5723	Ten-m	29390	BDSC
CG7356	Tg	26100	VDRC
		103601	VDRC
CG11527	Tig	28255	VDRC
		28257	VDRC
		100036	VDRC
		31570	BDSC
CG6281	Timp	15372	VDRC
		109427	VDRC
CG6868	tld	100930	VDRC
		1215	VDRC
		1216	VDRC
		51507	BDSC
CG6863	tok	2656	VDRC
		110432	VDRC
		66320	BDSC
CG33950	trol	110494	VDRC
		38298
		22642	VDRC
		29440	BDSC
		24549	VDRC
CG11326	Tsp	7535	VDRC
		100721	VDRC
CG14534	TwdlE	24867	VDRC
		107483	VDRC
CG14639	TwdlF	18903	VDRC
CG14643	TwdlG	15944	VDRC
		100335	VDRC
CG5471	TwdlJ	103260	VDRC
CG5812	TwdlT	41335	VDRC
		107928	VDRC
CG14640	TwdlV	102989	VDRC
CG4060	TwdlW	101966	VDRC
CG8986	TwdlΒ	103294	VDRC
CG3299	Vinc	34585	VDRC
		34586	VDRC
		105956	VDRC
		318227	VDRC
		25965	BDSC
		41959	BDSC
CG16858	vkg	16986	VDRC
		106812	VDRC
		50895	BDSC
CG4005	yki	40497	VDRC
		104523	VDRC
		111001	VDRC
CG30084	Zasp52	31561	BDSC
		58198	BDSC
CG32018	Zyx	21610	VDRC
